# Pioneer bark beetle attacks induce multifaceted localized defense responses in Norway spruce

**DOI:** 10.1101/2025.08.06.668443

**Authors:** Marcelo Ramires, Sigrid Netherer, Martin Schebeck, Karin Hummel, Sarah Schlosser, Ebrahim Razzazi-Fazeli, Reinhard Ertl, Muhammad Ahmad, Ana Espinosa-Ruiz, Esther Carrera, Erwann Arc, Maria Ángeles Martínez-Godoy, Jorge Baños, Teresa Caballero, Thomas Ledermann, Marcela van Loo, Carlos Trujillo-Moya

## Abstract

Conifer forests worldwide are increasingly threatened by environmental stressors, especially bark beetle infestations. In a novel experimental field setup with controlled attacks on clonal trees, we investigated the molecular defense responses of 35-year-old Norway spruce trees to colonization attempts by the spruce bark beetle, *Ips typographus*. A multi-omics approach was used to study tree responses to bark beetle pioneers under natural conditions. At the site of the attacks, increased levels in jasmonic acid, together with changes in other phytohormones, induced differential gene expression of up to 1,900 genes from multiple defense-related pathways. These transcriptomic alternations were corroborated by proteomic and metabolomic shifts, which ultimately showed increased levels of compounds involved in deterring bark beetle attacks, such as phenolic aglycones, diterpene resin acids, mono- and sesquiterpenes, and lignin. Our study highlights the intricate yet rapid and effective local defense response of Norway spruce against pioneer bark beetle attacks and lays a foundation for in-depth studies of this and other conifers resistance to phloem-feeding insects.
