## Supplementary Table 1 for "Pioneer bark beetle attacks induce multifaceted localized defense responses in Norway spruce"

### Sheet: Table S1
RT-qPCR - Primer list
				Oligo sequence (5’ – 3’)						Comments - qPCR testruns
	Gene ID* (ConGenIE)	Assay name (internal use)	Transcript name	Forward	Reverse	Amplicon size (bp)	E (Amplification efficiency)	R2 (Correlation coefficient standard curve)	References	BARK RNA	Needle RNA	Final
Reference genes
	MA_434977g0010	EF1a	elongation factor 1-α	GGATTGCCACACTTGCCACA	CTTGGGTTCCTTCTCCAGTTCC	94	0.91	0.999	Yakovlev et al. 2014
	MA_14427g0010	pUBQ	polyubiquitin	TGGTCGTACTCTGGCCGATTATA	ACACCTAGCGGCACACAGTTAA	97	0.9	0.998	Yakovlev et al. 2006
Targets - old primers	MA_10194g0020	MKK9	mitogen-activated protein kinase kinase 9	CCTGATGGGTATGGTGGAAAG	GCGCACACTCCAGTAAAGATA	79	1.055	0.999	Trujillo-Moya et al. 2020
	MA_10313114g0010	CHIB	basic endochitinase	CCACGGACGAGGACCTATT	CGGGTTGTTTATGAGATCGTATCC	88	0.971	0.99	Trujillo-Moya et al. 2020	Sanger Sequencing
	MA_10431324g0020	CML_2	calcium-binding protein CML (calcium-binding CML42-like)	TCATACTTGGGACCTCTCTC	CAGTAACCCTTGTACGTCTTC	88	0.999	0.993	Trujillo-Moya et al. 2020
	MA_10435905g0020	MYC2	transcription factor MYC2	TGGCCAGAGGAAACTTTGAG	CAGAGTTCAGGGACTGGATTTC	100	0.856	0.991	Trujillo-Moya et al. 2020
	MA_10437020g0010	MPK6	mitogen-activated protein kinase 6 (mitogen-activated kinase homolog MMK1)	TCCCTCCGCTATTTCCTATT	GCAACTTGCTCATTGGTTTC	82	1	0.988	Trujillo-Moya et al. 2020
	MA_52889g0010	CML_1	calmodulin	AAATTGCGGAGTTCAGAGAG	CCAGCTCCTTGGTTGTTATG	75	0.963	0.98	Trujillo-Moya et al. 2020	Sanger Sequencing
	MA_66201g0010	PER	peroxidase (peroxidase 12)	AGCTCGCGAGTCGGTTA	TCGTGTGGCGAATTTCAGG	85	0.9	0.979	Trujillo-Moya et al. 2022
	MA_76780g0010	CYP75B1	flavonoid 3'-monooxygenase (flavonoid 3 -hydroxylase)	GCAACCCACAGATGATGAA	GACTCCTTTAGCGTCCTTTG	79	0.981	0.958	Trujillo-Moya et al. 2020
Targets - Remade primers	MA_10432110g0010	Cinnamyl	Cinnamyl-alcohol dehydrogenase (sinapyl alcohol)	GTCCTCGTATTAGGTCGGCG	TCCCTTCCCTAATCGCTCCA	162	0.919579	0.992	-	amplicon Tm=84°C	amplicon Tm=84°C	PCR OK
	MA_53673g0010	PRB1_new	Pathogenesis-related PRB1-3-like	TGTGCGGGCACTATACTCAA	CGATTACATTTCCAGGCGGG	123	1.0135	0.99	-	amplicon Tm=85°C, low expression	amplicon Tm=85°C	PCR OK
	MA_8921185g0010	Basic_endo_new	basic endochitinase	GCGTGAGCTACGGATCAAAT	CCACGGTTTTGATAAGGCGA	90	1.08831	0.989	-	amplicon Tm=85°C with double peak, dimers at Tm=76°C	Tm=85°C double peak	not perfect, but may be used
	MA_10427514g0010	classIVchit_new	class IV chitinase	CCAGAAATTGGGTGCGTTCA	GAGGTTGTCCCGCAGTATCC	168	1.03358	0.992	-	not detected	detected at Tm=86°C	PCR ok in needles
Targets - new primers	MA_10427432g0020	Germin	Germin like protein	AGGGAGACGTGTTCGTGTTC	TTTGGAGACGTTGGACGAGG	210
	MA_78410g0010	D4R	Dihydroflavonol 4-reductase	ACAGCGAAATGGACGTTGTG	ATCGCATTTGAATGGGGGCA	329	1.04619	0.992	-	amplicon Tm=89°C, low expression	amplicon Tm=89°C, low expression	PCR OK
	MA_10435304	Flavonone3H	Flavonone-3-Hydrolase	TGCGCTGGATTCTGAAAGGT	GCGTGGAGATGGACCAGAAA	319	0.994574	0.998	-	no specific amplicon detected	amplicon Tm=84°C	PCR ok in needles
	MA_84713g0010	pDIR5	dirigent pDIR5	GGCAATGGCAATCAAGAGTAA	GAACACCGCCAGATCTCCAA	271	1.09624	0.99	-	Tm=88°C	not done	PCR OK
	MA_10433569g0010	Dihydro4R_2	Dihydroflavonol 4-reductase_2	CAAATCGGTGAGGCGTGTG	TCCAGGTTGACTCGTCCAGA	107	1.04619	0.996	-	Tm=88°C	not done	PCR OK
	MA_106573g0010	shikimate	shikimate O-hydroxycinnamoyltransferase	TGATGCAGACTTTGGGTGGG	GCAACCCCAATGCAACTGAC	125	1.0893	0.991	-	Tm=86°C	not done	PCR OK
	MA_175884g0010	Farnesyl_DS	Farnesyl diphosphate synthase	CTATCTGCCGGTTGCCTGTG	GAAGTTGGCTCTCATTTGCCC	230	0.969597	0.99	-	amplicon Tm=85°C, additional peak	Tm=85°C, additional peak in melt curve, evaluation based on Tm	not perfect, but may be used
	MA_194998g0010	GGDS	Geranylgeranyl diphosphate synthase	GCAGCTTCAAAACTTCGCCAG	GTGTCGTTACACTGCAATTGGG	129	1.05956	0.995	-	Tm=84°C	not done	PCR OK
	To be used as a stand-alone set of primers						0.99872	0.997	-	amplicon Tm = 83°C, low expression	Tm=83°C, ok	PCR OK
	MA_722981g0010	PDIR_deg	PDIR degenerated primers	CACCATCACATTCTCTGGAGC	GATGGTGGCGATTCCTCTTG	111
							0.981528	0.995	-	not detected, primer dimers	Tm=84°C	PCR ok in needles
