## Supplementary Table 3 for "Pioneer bark beetle attacks induce multifaceted localized defense responses in Norway spruce"

### Sheet: Table S3
Day	Treatment	ABA	DHZ	GA1	GA15	GA20	GA4	GA7	GA8	GA9	IAA	JA	SA	iP	tZ
2	NC	25.344 ± 1.338	0.298 ± 0.032	0.537 ± 0.042	0.322 ± 0.064	0.034 ± 0.004	0.233 ± 0.031	0.176 ± 0.034	22.033 ± 2.348	0.456 ± 0.141	201.825 ± 8.336	0.312 ± 0.026	18.64 ± 1.57	0.777 ± 0.325	0.114 ± 0.012
2	LR	18.869 ± 0.389 **	0.208 ± 0.024	0.478 ± 0.154	0.128 ± 0.044	0.063 ± 0.025	0.204 ± 0.041	0.1 ± 0.026	22.943 ± 2.389	0.083 ± NA	272.245 ± 25.498	34.919 ± 16.467 **	23.02 ± 3.947	0.134 ± 0.019 *	0.087 ± 0.005
3	NC	39.516 ± 4.908	0.262 ± 0.01	0.442 ± 0.074	0.069 ± 0.012	0.05 ± 0.008	0.194 ± 0.035	0.121 ± 0.028	26.429 ± 2.853	0.613 ± 0.188	335.335 ± 15.348	0.305 ± 0.074	25.063 ± 3.964	0.107 ± 0.008	0.149 ± 0.005
3	LR	18.884 ± 2 **	0.219 ± 0.02	0.248 ± 0.011 *	0.059 ± 0.015	0.057 ± 0.01	0.146 ± 0.024	0.121 ± 0.042	32.488 ± 3.544	0.469 ± 0.128	266.211 ± 17.391 *	30.646 ± 18.209 **	25.474 ± 1.671	0.071 ± 0.004 **	0.129 ± 0.008
5	NC	29.832 ± 1.834	0.156 ± 0.024	0.53 ± 0.107	0.059 ± 0.01	0.064 ± 0.008	0.197 ± 0.033	0.07 ± 0.008	15.021 ± 1.947	2.635 ± 1.73	246.961 ± 22.758	0.167 ± 0.012	25.985 ± 2.25	0.068 ± 0.01	0.061 ± 0.009
5	LR	13.848 ± 1.161 **	0.15 ± 0.014	0.209 ± 0.054 *	0.049 ± 0.009	0.069 ± 0.009	0.312 ± 0.104	0.159 ± 0.023 *	21.354 ± 1.873	0.896 ± 0.633	176.632 ± 21.361	31.928 ± 12.921 **	14.808 ± 1.87 *	0.064 ± 0.003	0.1 ± 0.003 *
7	NC	35.201 ± 3.952	0.14 ± 0.022	1.16 ± 0.849	0.043 ± 0.007	0.056 ± 0.011	0.154 ± 0.017	0.402 ± 0.095	14.175 ± 0.866	0.164 ± 0.035	254.272 ± 19.457	0.312 ± 0.031	20.277 ± 3.1	0.075 ± 0.007	0.106 ± 0.01
7	LR	23.314 ± 1.182 *	0.075 ± 0.003 *	0.204 ± 0.014	0.049 ± 0.009	0.06 ± 0.014	0.233 ± 0.065	0.412 ± 0.177	19.909 ± 2.202 *	0.085 ± 0.023	176.011 ± 17.143	6.64 ± 2.332 *	16.698 ± 1.291	0.07 ± 0.007	0.094 ± 0.003
