## Supplementary Table 5 for "Pioneer bark beetle attacks induce multifaceted localized defense responses in Norway spruce"

### Sheet: Table S5
category	ID	term	pval	count	day	up/down-regulated
BP	GO:0009058	biosynthetic process	0.0016	43	2	Up
BP	GO:0042819	vitamin B6 biosynthetic process	0.0027	3	2	Up
BP	GO:0046274	lignin catabolic process	0.0042	4	2	Up
BP	GO:0006032	chitin catabolic process	0.0049	5	2	Up
BP	GO:0009725	response to hormone	0.007	7	2	Up
BP	GO:0008299	isoprenoid biosynthetic process	0.0071	5	2	Up
MF	GO:0016841	ammonia-lyase activity	6.7e-05	3	2	Up
MF	GO:0050017	L-3-cyanoalanine synthase activity	0.00037	2	2	Up
MF	GO:0004124	cysteine synthase activity	0.00037	2	2	Up
MF	GO:0016758	hexosyltransferase activity	0.00044	18	2	Up
MF	GO:0016705	oxidoreductase activity, acting on paire...	0.00063	25	2	Up
MF	GO:0016746	acyltransferase activity	0.00086	9	2	Up
MF	GO:0000287	magnesium ion binding	0.00155	10	2	Up
MF	GO:0008661	1-deoxy-D-xylulose-5-phosphate synthase ...	0.00214	2	2	Up
MF	GO:0030060	L-malate dehydrogenase activity	0.00351	2	2	Up
MF	GO:0016624	oxidoreductase activity, acting on the a...	0.00387	3	2	Up
MF	GO:0005507	copper ion binding	0.00659	5	2	Up
CC	GO:0005840	ribosome	1.3e-14	47	2	Up
CC	GO:0015935	small ribosomal subunit	0.00049	5	2	Up
CC	GO:0015934	large ribosomal subunit	0.00064	5	2	Up
BP	GO:0009734	auxin-activated signaling pathway	0.005	2	2	Down
BP	GO:0048564	photosystem I assembly	0.0099	1	2	Down
MF	GO:0046982	protein heterodimerization activity	0.0036	5	2	Down
MF	GO:0016758	hexosyltransferase activity	0.0072	9	2	Down
MF	GO:0010242	oxygen evolving activity	0.009	1	2	Down
MF	GO:0031071	cysteine desulfurase activity	0.009	1	2	Down
MF	GO:0008974	phosphoribulokinase activity	0.009	1	2	Down
CC	GO:0009654	photosystem II oxygen evolving complex	4.9e-06	4	2	Down
CC	GO:0019898	extrinsic component of membrane	0.00023	3	2	Down
CC	GO:0009523	photosystem II	0.00031	6	2	Down
CC	GO:0009522	photosystem I	0.00124	3	2	Down
BP	GO:0009058	biosynthetic process	0.0014	59	3	Up
BP	GO:0006241	CTP biosynthetic process	0.0034	3	3	Up
BP	GO:0008299	isoprenoid biosynthetic process	0.0048	6	3	Up
BP	GO:0006537	glutamate biosynthetic process	0.006	2	3	Up
BP	GO:0042819	vitamin B6 biosynthetic process	0.0075	3	3	Up
BP	GO:0006098	pentose-phosphate shunt	0.0098	2	3	Up
MF	GO:0016841	ammonia-lyase activity	1.8e-06	4	3	Up
MF	GO:0000287	magnesium ion binding	7.8e-05	14	3	Up
MF	GO:0030060	L-malate dehydrogenase activity	0.00014	3	3	Up
MF	GO:0020037	heme binding	0.00024	20	3	Up
MF	GO:0004550	nucleoside diphosphate kinase activity	0.00112	3	3	Up
MF	GO:0016758	hexosyltransferase activity	0.00295	20	3	Up
MF	GO:0003993	acid phosphatase activity	0.00306	4	3	Up
MF	GO:0008661	1-deoxy-D-xylulose-5-phosphate synthase ...	0.00353	2	3	Up
MF	GO:0005507	copper ion binding	0.00416	6	3	Up
MF	GO:0004013	adenosylhomocysteinase activity	0.00578	2	3	Up
MF	GO:0003955	NAD(P)H dehydrogenase (quinone) activity	0.00578	2	3	Up
MF	GO:0003723	RNA binding	0.00765	16	3	Up
MF	GO:0016624	oxidoreductase activity, acting on the a...	0.00784	3	3	Up
MF	GO:0030170	pyridoxal phosphate binding	0.00807	6	3	Up
CC	GO:0005840	ribosome	1.1e-15	54	3	Up
CC	GO:0015934	large ribosomal subunit	0.0012	6	3	Up
CC	GO:0015935	small ribosomal subunit	0.0013	5	3	Up
MF	GO:0016758	hexosyltransferase activity	0.003	12	3	Down
CC	GO:0009523	photosystem II	1.8e-06	6	3	Down
CC	GO:0009654	photosystem II oxygen evolving complex	0.00036	3	3	Down
CC	GO:0009538	photosystem I reaction center	0.00054	2	3	Down
CC	GO:0009522	photosystem I	0.00158	4	3	Down
CC	GO:0019898	extrinsic component of membrane	0.00919	2	3	Down
BP	GO:0006032	chitin catabolic process	1.3e-05	8	5	Up
BP	GO:0009058	biosynthetic process	0.00028	47	5	Up
BP	GO:0046274	lignin catabolic process	0.00434	4	5	Up
BP	GO:0006777	Mo-molybdopterin cofactor biosynthetic p...	0.00486	2	5	Up
BP	GO:0008299	isoprenoid biosynthetic process	0.00738	5	5	Up
BP	GO:0006108	malate metabolic process	0.00991	2	5	Up
MF	GO:0016841	ammonia-lyase activity	5e-07	4	5	Up
MF	GO:0000287	magnesium ion binding	1.2e-05	13	5	Up
MF	GO:0030060	L-malate dehydrogenase activity	5.6e-05	3	5	Up
MF	GO:0016758	hexosyltransferase activity	0.00069	18	5	Up
MF	GO:0008661	1-deoxy-D-xylulose-5-phosphate synthase ...	0.00189	2	5	Up
MF	GO:0016624	oxidoreductase activity, acting on the a...	0.00324	3	5	Up
MF	GO:0016614	oxidoreductase activity, acting on CH-OH...	0.00382	13	5	Up
MF	GO:0004867	serine-type endopeptidase inhibitor acti...	0.0046	2	5	Up
MF	GO:0005507	copper ion binding	0.00508	5	5	Up
MF	GO:0003849	3-deoxy-7-phosphoheptulonate synthase ac...	0.00637	2	5	Up
MF	GO:0016705	oxidoreductase activity, acting on paire...	0.00674	21	5	Up
CC	GO:0005840	ribosome	5.9e-08	30	5	Up
CC	GO:0072546	EMC complex	0.0023	2	5	Up
CC	GO:0005829	cytosol	0.0073	3	5	Up
MF	GO:0008864	formyltetrahydrofolate deformylase activ...	0.0064	1	5	Down
MF	GO:0010242	oxygen evolving activity	0.0064	1	5	Down
MF	GO:0008974	phosphoribulokinase activity	0.0064	1	5	Down
MF	GO:0031625	ubiquitin protein ligase binding	0.0064	1	5	Down
CC	GO:0009522	photosystem I	0.0011	3	5	Down
CC	GO:0009522	photosystem I	0.0011	3	5	Down
CC	GO:0009522	photosystem I	0.0011	3	5	Down
CC	GO:0009654	photosystem II oxygen evolving complex	0.0061	2	5	Down
CC	GO:0009654	photosystem II oxygen evolving complex	0.0061	2	5	Down
BP	GO:0009058	biosynthetic process	8e-05	48	7	Up
BP	GO:0008299	isoprenoid biosynthetic process	0.0012	6	7	Up
BP	GO:0006633	fatty acid biosynthetic process	0.0013	3	7	Up
BP	GO:0009738	abscisic acid-activated signaling pathwa...	0.0015	4	7	Up
BP	GO:0046274	lignin catabolic process	0.0049	4	7	Up
BP	GO:0006098	pentose-phosphate shunt	0.0052	2	7	Up
MF	GO:0016841	ammonia-lyase activity	4e-07	4	7	Up
MF	GO:0000287	magnesium ion binding	6.4e-06	13	7	Up
MF	GO:0004864	protein phosphatase inhibitor activity	0.00039	4	7	Up
MF	GO:0038023	signaling receptor activity	0.00078	4	7	Up
MF	GO:0016758	hexosyltransferase activity	0.00149	19	7	Up
MF	GO:0008661	1-deoxy-D-xylulose-5-phosphate synthase ...	0.00169	2	7	Up
MF	GO:0030060	L-malate dehydrogenase activity	0.00279	2	7	Up
MF	GO:0016705	oxidoreductase activity, acting on paire...	0.00368	21	7	Up
MF	GO:0015267	channel activity	0.00394	7	7	Up
MF	GO:0016746	acyltransferase activity	0.00435	7	7	Up
MF	GO:0004616	phosphogluconate dehydrogenase (decarbox...	0.00573	2	7	Up
MF	GO:0015079	potassium ion transmembrane transporter ...	0.00601	4	7	Up
MF	GO:0030170	pyridoxal phosphate binding	0.00718	5	7	Up
MF	GO:0004372	glycine hydroxymethyltransferase activit...	0.0096	2	7	Up
MF	GO:0004550	nucleoside diphosphate kinase activity	0.0096	2	7	Up
MF	GO:0016872	intramolecular lyase activity	0.0096	2	7	Up
CC	GO:0005840	ribosome	1.9e-06	23	7	Up
BP	GO:0018160	peptidyl-pyrromethane cofactor linkage	0.0069	1	7	Down
MF	GO:0016758	hexosyltransferase activity	0.00016	10	7	Down
MF	GO:0046982	protein heterodimerization activity	0.006	4	7	Down
MF	GO:0008974	phosphoribulokinase activity	0.00636	1	7	Down
MF	GO:0031625	ubiquitin protein ligase binding	0.00636	1	7	Down
MF	GO:0010242	oxygen evolving activity	0.00636	1	7	Down
CC	GO:0005874	microtubule	0.0079	3	7	Down
CC	GO:0009341	beta-galactosidase complex	0.0081	1	7	Down
CC	GO:0017053	transcription repressor complex	0.0081	1	7	Down
CC	GO:0009512	cytochrome b6f complex	0.0081	1	7	Down
