## Supplementary Table 6 for "Pioneer bark beetle attacks induce multifaceted localized defense responses in Norway spruce"

### Sheet: Table S6
level1	level2	pathway_name	pathway	day2_up	day2_down	day3_up	day3_down	day5_up	day5_down	day7_up	day7_down
Cellular Processes	Cell motility	Motor proteins	map04814	0	1	0	1	0	3	0	4
Cellular Processes	Cell motility	Cytoskeleton in muscle cells	map04820	0	1	1	1	0	1	0	0
Cellular Processes	Transport and catabolism	Autophagy - other	map04136	0	0	0	0	0	0	0	0
Cellular Processes	Transport and catabolism	Endocytosis	map04144	3	2	9	1	2	0	1	0
Cellular Processes	Transport and catabolism	Phagosome	map04145	3	0	3	1	2	1	2	2
Cellular Processes	Transport and catabolism	Peroxisome	map04146	6	1	8	1	4	0	4	1
Cellular Processes	Transport and catabolism	Efferocytosis	map04148	0	1	2	3	0	1	0	0
Environmental Information Processing	Membrane transport	ABC transporters	map02010	2	0	2	0	2	0	2	1
Environmental Information Processing	Signal transduction	MAPK signaling pathway - plant	map04016	8	1	9	2	6	2	4	2
Environmental Information Processing	Signal transduction	Phosphatidylinositol signaling system	map04070	0	2	0	1	0	3	1	1
Environmental Information Processing	Signal transduction	Plant hormone signal transduction	map04075	12	4	12	3	7	3	5	3
Genetic Information Processing	Chromosome	ATP-dependent chromatin remodeling	map03082	0	3	1	1	1	0	0	1
Genetic Information Processing	Chromosome	Polycomb repressive complex	map03083	1	1	1	2	1	0	2	1
Genetic Information Processing	Folding, sorting and degradation	RNA degradation	map03018	2	1	2	1	1	0	2	2
Genetic Information Processing	Folding, sorting and degradation	Proteasome	map03050	1	0	4	0	2	0	2	0
Genetic Information Processing	Folding, sorting and degradation	Protein export	map03060	4	0	5	1	3	0	1	1
Genetic Information Processing	Folding, sorting and degradation	Ubiquitin mediated proteolysis	map04120	4	2	7	4	3	0	4	2
Genetic Information Processing	Folding, sorting and degradation	Sulfur relay system	map04122	1	1	1	1	1	0	0	0
Genetic Information Processing	Folding, sorting and degradation	SNARE interactions in vesicular transport	map04130	0	0	0	0	0	0	1	1
Genetic Information Processing	Folding, sorting and degradation	Protein processing in endoplasmic reticulum	map04141	14	3	16	7	7	2	1	3
Genetic Information Processing	Information processing in viruses	Viral life cycle - HIV-1	map03250	0	1	2	0	0	0	0	1
Genetic Information Processing	Replication and repair	DNA replication	map03030	0	2	0	1	0	1	0	1
Genetic Information Processing	Replication and repair	Base excision repair	map03410	0	2	0	0	0	2	0	1
Genetic Information Processing	Replication and repair	Nucleotide excision repair	map03420	1	5	0	5	2	3	0	1
Genetic Information Processing	Replication and repair	Mismatch repair	map03430	0	1	0	1	0	1	0	0
Genetic Information Processing	Replication and repair	Homologous recombination	map03440	0	2	0	2	0	0	0	1
Genetic Information Processing	Replication and repair	Non-homologous end-joining	map03450	0	1	0	0	0	0	0	0
Genetic Information Processing	Transcription	RNA polymerase	map03020	0	1	0	3	1	2	0	0
Genetic Information Processing	Transcription	Basal transcription factors	map03022	0	1	0	0	1	0	0	1
Genetic Information Processing	Transcription	Spliceosome	map03040	4	1	4	1	2	3	6	1
Genetic Information Processing	Translation	Aminoacyl-tRNA biosynthesis	map00970	1	0	0	0	1	0	1	0
Genetic Information Processing	Translation	Ribosome biogenesis in eukaryotes	map03008	4	0	6	1	0	1	1	0
Genetic Information Processing	Translation	Ribosome	map03010	47	1	53	2	37	2	25	0
Genetic Information Processing	Translation	Nucleocytoplasmic transport	map03013	0	1	3	1	1	1	1	0
Genetic Information Processing	Translation	mRNA surveillance pathway	map03015	1	4	2	3	2	3	3	4
Metabolism	Amino acid metabolism	Arginine biosynthesis	map00220	3	0	5	0	3	0	3	1
Metabolism	Amino acid metabolism	Alanine, aspartate and glutamate metabolism	map00250	4	0	6	2	4	0	3	0
Metabolism	Amino acid metabolism	Glycine, serine and threonine metabolism	map00260	4	1	9	1	6	0	5	0
Metabolism	Amino acid metabolism	Cysteine and methionine metabolism	map00270	10	0	14	0	10	0	11	0
Metabolism	Amino acid metabolism	Valine, leucine and isoleucine degradation	map00280	1	0	6	0	5	0	2	0
Metabolism	Amino acid metabolism	Valine, leucine and isoleucine biosynthesis	map00290	3	0	3	0	3	0	2	0
Metabolism	Amino acid metabolism	Lysine biosynthesis	map00300	0	0	1	0	0	0	1	0
Metabolism	Amino acid metabolism	Lysine degradation	map00310	0	2	2	0	3	0	1	0
Metabolism	Amino acid metabolism	Arginine and proline metabolism	map00330	5	0	4	0	4	0	2	1
Metabolism	Amino acid metabolism	Histidine metabolism	map00340	0	0	0	0	1	0	1	0
Metabolism	Amino acid metabolism	Tyrosine metabolism	map00350	2	2	6	1	3	1	4	0
Metabolism	Amino acid metabolism	Phenylalanine metabolism	map00360	3	1	5	1	3	0	3	0
Metabolism	Amino acid metabolism	Tryptophan metabolism	map00380	3	0	5	0	5	1	2	0
Metabolism	Amino acid metabolism	Phenylalanine, tyrosine and tryptophan biosynthesis	map00400	5	0	10	1	8	0	8	0
Metabolism	Biosynthesis of other secondary metabolites	Caffeine metabolism	map00232	0	0	0	0	0	0	0	0
Metabolism	Biosynthesis of other secondary metabolites	Monobactam biosynthesis	map00261	1	0	1	0	0	0	0	0
Metabolism	Biosynthesis of other secondary metabolites	Benzoxazinoid biosynthesis	map00402	0	0	0	0	0	0	0	0
Metabolism	Biosynthesis of other secondary metabolites	Indole alkaloid biosynthesis	map00901	0	0	0	0	0	0	0	0
Metabolism	Biosynthesis of other secondary metabolites	Phenylpropanoid biosynthesis	map00940	6	1	9	1	10	1	9	1
Metabolism	Biosynthesis of other secondary metabolites	Flavonoid biosynthesis	map00941	10	0	11	0	11	1	9	0
Metabolism	Biosynthesis of other secondary metabolites	Anthocyanin biosynthesis	map00942	0	0	0	0	0	0	0	0
Metabolism	Biosynthesis of other secondary metabolites	Isoflavonoid biosynthesis	map00943	0	0	0	0	0	0	0	0
Metabolism	Biosynthesis of other secondary metabolites	Flavone and flavonol biosynthesis	map00944	1	0	1	0	0	0	1	0
Metabolism	Biosynthesis of other secondary metabolites	Stilbenoid, diarylheptanoid and gingerol biosynthesis	map00945	2	0	4	0	4	0	4	0
Metabolism	Biosynthesis of other secondary metabolites	Isoquinoline alkaloid biosynthesis	map00950	1	1	4	1	2	0	2	0
Metabolism	Biosynthesis of other secondary metabolites	Tropane, piperidine and pyridine alkaloid biosynthesis	map00960	2	1	5	1	4	0	3	0
Metabolism	Biosynthesis of other secondary metabolites	Betalain biosynthesis	map00965	1	0	1	0	1	0	1	0
Metabolism	Biosynthesis of other secondary metabolites	Glucosinolate biosynthesis	map00966	0	0	0	0	0	0	0	0
Metabolism	Biosynthesis of other secondary metabolites	Biosynthesis of various alkaloids	map00996	0	0	0	0	0	0	0	0
Metabolism	Biosynthesis of other secondary metabolites	Biosynthesis of various plant secondary metabolites	map00999	5	3	8	3	6	1	6	1
Metabolism	Carbohydrate metabolism	Glycolysis / Gluconeogenesis	map00010	7	2	9	2	9	4	9	0
Metabolism	Carbohydrate metabolism	Citrate cycle (TCA cycle)	map00020	5	0	8	0	8	0	6	0
Metabolism	Carbohydrate metabolism	Pentose phosphate pathway	map00030	2	0	1	1	2	1	4	0
Metabolism	Carbohydrate metabolism	Pentose and glucuronate interconversions	map00040	2	0	1	1	1	0	2	0
Metabolism	Carbohydrate metabolism	Fructose and mannose metabolism	map00051	1	1	2	2	3	2	4	0
Metabolism	Carbohydrate metabolism	Galactose metabolism	map00052	2	1	2	1	2	2	1	2
Metabolism	Carbohydrate metabolism	Ascorbate and aldarate metabolism	map00053	4	2	3	2	5	1	3	2
Metabolism	Carbohydrate metabolism	Starch and sucrose metabolism	map00500	6	3	8	3	6	4	8	4
Metabolism	Carbohydrate metabolism	Amino sugar and nucleotide sugar metabolism	map00520	9	1	6	2	7	1	9	2
Metabolism	Carbohydrate metabolism	Inositol phosphate metabolism	map00562	1	2	2	1	1	2	4	1
Metabolism	Carbohydrate metabolism	Pyruvate metabolism	map00620	6	2	11	2	12	1	7	0
Metabolism	Carbohydrate metabolism	Glyoxylate and dicarboxylate metabolism	map00630	3	1	11	1	7	1	4	0
Metabolism	Carbohydrate metabolism	Propanoate metabolism	map00640	2	0	4	0	2	0	0	0
Metabolism	Carbohydrate metabolism	Butanoate metabolism	map00650	2	0	4	1	3	0	1	0
Metabolism	Carbohydrate metabolism	C5-Branched dibasic acid metabolism	map00660	2	0	2	0	1	0	1	0
Metabolism	Energy metabolism	Oxidative phosphorylation	map00190	8	0	12	1	6	1	8	1
Metabolism	Energy metabolism	Photosynthesis	map00195	2	12	2	16	2	9	2	6
Metabolism	Energy metabolism	Photosynthesis - antenna proteins	map00196	0	6	0	6	0	5	0	4
Metabolism	Energy metabolism	Carbon fixation in photosynthetic organisms	map00710	4	3	5	5	4	3	7	2
Metabolism	Energy metabolism	Nitrogen metabolism	map00910	3	0	3	0	3	0	3	0
Metabolism	Energy metabolism	Sulfur metabolism	map00920	2	0	2	0	0	0	1	0
Metabolism	Global and overview maps	Metabolic pathways	map01100	118	48	151	58	124	45	122	35
Metabolism	Global and overview maps	Biosynthesis of secondary metabolites	map01110	80	19	104	20	93	20	87	15
Metabolism	Global and overview maps	Carbon metabolism	map01200	18	4	27	6	19	3	21	2
Metabolism	Global and overview maps	2-Oxocarboxylic acid metabolism	map01210	7	0	12	0	9	0	6	0
Metabolism	Global and overview maps	Fatty acid metabolism	map01212	4	1	6	2	5	0	2	2
Metabolism	Global and overview maps	Biosynthesis of amino acids	map01230	19	0	30	2	24	1	27	0
Metabolism	Global and overview maps	Nucleotide metabolism	map01232	2	0	4	1	5	1	3	1
Metabolism	Global and overview maps	Biosynthesis of cofactors	map01240	12	5	16	4	14	2	9	3
Metabolism	Global and overview maps	Biosynthesis of nucleotide sugars	map01250	8	1	4	2	5	1	6	1
Metabolism	Glycan biosynthesis and metabolism	N-Glycan biosynthesis	map00510	2	0	4	0	0	0	0	0
Metabolism	Glycan biosynthesis and metabolism	Other glycan degradation	map00511	1	0	0	1	0	0	2	1
Metabolism	Glycan biosynthesis and metabolism	Various types of N-glycan biosynthesis	map00513	3	0	3	0	1	0	2	0
Metabolism	Glycan biosynthesis and metabolism	Other types of O-glycan biosynthesis	map00514	0	0	0	0	0	0	0	0
Metabolism	Glycan biosynthesis and metabolism	Mannose type O-glycan biosynthesis	map00515	0	0	0	0	0	0	0	0
Metabolism	Glycan biosynthesis and metabolism	Glycosaminoglycan degradation	map00531	2	0	1	0	1	0	2	0
Metabolism	Glycan biosynthesis and metabolism	Exopolysaccharide biosynthesis	map00543	0	0	0	0	0	0	0	0
Metabolism	Glycan biosynthesis and metabolism	Glycosylphosphatidylinositol (GPI)-anchor biosynthesis	map00563	0	0	1	0	0	0	0	0
Metabolism	Glycan biosynthesis and metabolism	Glycosphingolipid biosynthesis - lacto and neolacto series	map00601	0	0	0	0	0	0	0	0
Metabolism	Glycan biosynthesis and metabolism	Glycosphingolipid biosynthesis - globo and isoglobo series	map00603	0	0	1	0	1	0	1	0
Metabolism	Glycan biosynthesis and metabolism	Glycosphingolipid biosynthesis - ganglio series	map00604	0	0	0	0	0	0	1	0
Metabolism	Lipid metabolism	Fatty acid biosynthesis	map00061	1	2	1	3	1	0	0	2
Metabolism	Lipid metabolism	Fatty acid elongation	map00062	0	0	0	0	0	0	0	0
Metabolism	Lipid metabolism	Fatty acid degradation	map00071	3	1	6	1	5	2	3	1
Metabolism	Lipid metabolism	Cutin, suberine and wax biosynthesis	map00073	2	0	1	0	1	1	2	0
Metabolism	Lipid metabolism	Steroid biosynthesis	map00100	0	0	0	1	0	1	1	0
Metabolism	Lipid metabolism	Glycerolipid metabolism	map00561	2	1	2	1	3	1	2	2
Metabolism	Lipid metabolism	Glycerophospholipid metabolism	map00564	1	1	3	1	2	1	2	2
Metabolism	Lipid metabolism	Ether lipid metabolism	map00565	0	0	0	0	0	0	0	0
Metabolism	Lipid metabolism	Arachidonic acid metabolism	map00590	1	0	1	0	1	1	1	0
Metabolism	Lipid metabolism	Linoleic acid metabolism	map00591	2	0	2	0	2	0	2	0
Metabolism	Lipid metabolism	alpha-Linolenic acid metabolism	map00592	4	2	6	0	4	1	3	1
Metabolism	Lipid metabolism	Sphingolipid metabolism	map00600	0	0	1	0	1	0	1	1
Metabolism	Lipid metabolism	Biosynthesis of unsaturated fatty acids	map01040	3	0	3	0	2	0	2	0
Metabolism	Metabolism of cofactors and vitamins	Ubiquinone and other terpenoid-quinone biosynthesis	map00130	3	0	4	0	3	0	4	0
Metabolism	Metabolism of cofactors and vitamins	One carbon pool by folate	map00670	1	0	2	0	2	1	2	0
Metabolism	Metabolism of cofactors and vitamins	Thiamine metabolism	map00730	1	1	1	1	2	0	1	0
Metabolism	Metabolism of cofactors and vitamins	Riboflavin metabolism	map00740	1	0	1	0	0	0	0	0
Metabolism	Metabolism of cofactors and vitamins	Vitamin B6 metabolism	map00750	3	0	3	0	2	0	1	0
Metabolism	Metabolism of cofactors and vitamins	Nicotinate and nicotinamide metabolism	map00760	0	0	0	0	0	0	1	0
Metabolism	Metabolism of cofactors and vitamins	Pantothenate and CoA biosynthesis	map00770	3	0	2	0	3	0	2	0
Metabolism	Metabolism of cofactors and vitamins	Biotin metabolism	map00780	0	1	1	1	0	0	0	1
Metabolism	Metabolism of cofactors and vitamins	Lipoic acid metabolism	map00785	2	0	3	0	3	0	2	0
Metabolism	Metabolism of cofactors and vitamins	Folate biosynthesis	map00790	3	0	2	0	1	0	1	0
Metabolism	Metabolism of cofactors and vitamins	Porphyrin metabolism	map00860	2	3	3	2	0	2	2	1
Metabolism	Metabolism of other amino acids	beta-Alanine metabolism	map00410	3	1	3	2	2	0	1	0
Metabolism	Metabolism of other amino acids	Taurine and hypotaurine metabolism	map00430	2	0	2	1	2	0	2	0
Metabolism	Metabolism of other amino acids	Phosphonate and phosphinate metabolism	map00440	0	1	0	1	0	1	0	1
Metabolism	Metabolism of other amino acids	Selenocompound metabolism	map00450	3	0	2	1	3	0	2	0
Metabolism	Metabolism of other amino acids	Cyanoamino acid metabolism	map00460	3	0	6	0	5	0	6	0
Metabolism	Metabolism of other amino acids	D-Amino acid metabolism	map00470	0	0	0	0	0	0	1	0
Metabolism	Metabolism of other amino acids	Glutathione metabolism	map00480	6	1	6	2	5	3	6	1
Metabolism	Metabolism of terpenoids and polyketides	Polyketide sugar unit biosynthesis	map00523	1	0	0	0	0	0	0	0
Metabolism	Metabolism of terpenoids and polyketides	Terpenoid backbone biosynthesis	map00900	8	1	8	0	10	1	9	0
Metabolism	Metabolism of terpenoids and polyketides	Monoterpenoid biosynthesis	map00902	1	0	0	0	1	1	0	0
Metabolism	Metabolism of terpenoids and polyketides	Diterpenoid biosynthesis	map00904	1	0	2	0	2	0	0	1
Metabolism	Metabolism of terpenoids and polyketides	Brassinosteroid biosynthesis	map00905	3	0	2	0	2	0	2	0
Metabolism	Metabolism of terpenoids and polyketides	Carotenoid biosynthesis	map00906	1	0	1	0	1	1	0	1
Metabolism	Metabolism of terpenoids and polyketides	Zeatin biosynthesis	map00908	2	2	2	2	2	2	2	2
Metabolism	Metabolism of terpenoids and polyketides	Sesquiterpenoid and triterpenoid biosynthesis	map00909	1	0	1	0	1	0	1	0
Metabolism	Nucleotide metabolism	Purine metabolism	map00230	3	0	4	3	3	1	2	0
Metabolism	Nucleotide metabolism	Pyrimidine metabolism	map00240	1	0	4	1	3	1	2	1
Organismal Systems	Environmental adaptation	Plant-pathogen interaction	map04626	4	1	6	4	4	3	2	4
Organismal Systems	Environmental adaptation	Circadian rhythm - plant	map04712	2	0	1	1	1	0	2	1
