## Supplementary Table 8 for "Pioneer bark beetle attacks induce multifaceted localized defense responses in Norway spruce"

### Sheet: Table S8
category	ID	term	adj_pval	pval	count	day	up/down-regulated
BP	GO:0008299	isoprenoid biosynthetic process	0.099491	6.1e-05	3	3	Up
BP	GO:0009972	cytidine deamination	1	0.0044	1	3	Up
BP	GO:0009058	biosynthetic process	1	0.005	9	3	Up
MF	GO:0004478	methionine adenosyltransferase activity	6.2775e-07	7.5e-10	4	3	Up
MF	GO:0003849	3-deoxy-7-phosphoheptulonate synthase ac...	0.030969	7.4e-05	2	3	Up
MF	GO:0004126	cytidine deaminase activity	0.5301	0.0019	1	3	Up
MF	GO:0051745	4-hydroxy-3-methylbut-2-en-1-yl diphosph...	1	0.0076	1	3	Up
BP	GO:0008299	isoprenoid biosynthetic process	4.4037e-05	2.7e-08	7	7	Up
MF	GO:0004601	peroxidase activity	0.02511	3e-05	8	7	Up
MF	GO:0020037	heme binding	0.035991	8.6e-05	8	7	Up
MF	GO:0004579	dolichyl-diphosphooligosaccharide-protei...	0.05022	0.00018	2	7	Up
MF	GO:0003849	3-deoxy-7-phosphoheptulonate synthase ac...	0.079515	0.00038	2	7	Up
MF	GO:0004478	methionine adenosyltransferase activity	0.0837	0.0005	2	7	Up
MF	GO:0051082	unfolded protein binding	0.124155	0.00089	3	7	Up
MF	GO:0004564	beta-fructofuranosidase activity	0.40083	0.00431	1	7	Up
MF	GO:0004126	cytidine deaminase activity	0.40083	0.00431	1	7	Up
MF	GO:0070402	NADPH binding	0.40083	0.00431	1	7	Up
