## Supplementary Table 9 for "Pioneer bark beetle attacks induce multifaceted localized defense responses in Norway spruce"

### Sheet: Table S9
level1	level2	pathway_name	pathway	d3_down	d3_up	d7_down	d7_up
Cellular Processes	Cell motility	Motor proteins	map04814	0	0	0	0
Cellular Processes	Cell motility	Cytoskeleton in muscle cells	map04820	0	0	0	0
Cellular Processes	Transport and catabolism	Autophagy - other	map04136	0	0	0	0
Cellular Processes	Transport and catabolism	Endocytosis	map04144	0	2	0	4
Cellular Processes	Transport and catabolism	Phagosome	map04145	0	0	0	1
Cellular Processes	Transport and catabolism	Peroxisome	map04146	0	0	0	0
Cellular Processes	Transport and catabolism	Efferocytosis	map04148	0	0	0	0
Environmental Information Processing	Membrane transport	ABC transporters	map02010	0	1	0	1
Environmental Information Processing	Signal transduction	MAPK signaling pathway - plant	map04016	0	0	0	0
Environmental Information Processing	Signal transduction	Phosphatidylinositol signaling system	map04070	0	0	0	0
Environmental Information Processing	Signal transduction	Plant hormone signal transduction	map04075	0	0	0	1
Genetic Information Processing	Chromosome	ATP-dependent chromatin remodeling	map03082	0	0	0	0
Genetic Information Processing	Chromosome	Polycomb repressive complex	map03083	0	0	0	0
Genetic Information Processing	Folding, sorting and degradation	RNA degradation	map03018	0	0	0	1
Genetic Information Processing	Folding, sorting and degradation	Proteasome	map03050	0	0	0	1
Genetic Information Processing	Folding, sorting and degradation	Protein export	map03060	0	0	0	1
Genetic Information Processing	Folding, sorting and degradation	Ubiquitin mediated proteolysis	map04120	0	0	0	0
Genetic Information Processing	Folding, sorting and degradation	Sulfur relay system	map04122	0	0	0	0
Genetic Information Processing	Folding, sorting and degradation	SNARE interactions in vesicular transport	map04130	0	0	0	0
Genetic Information Processing	Folding, sorting and degradation	Protein processing in endoplasmic reticulum	map04141	1	1	1	7
Genetic Information Processing	Information processing in viruses	Viral life cycle - HIV-1	map03250	0	0	0	0
Genetic Information Processing	Information processing in viruses	Virion - Hepatitis viruses	map03272	0	0	0	0
Genetic Information Processing	Replication and repair	DNA replication	map03030	0	0	0	0
Genetic Information Processing	Replication and repair	Base excision repair	map03410	0	0	0	0
Genetic Information Processing	Replication and repair	Nucleotide excision repair	map03420	0	0	0	0
Genetic Information Processing	Replication and repair	Mismatch repair	map03430	0	0	0	0
Genetic Information Processing	Replication and repair	Homologous recombination	map03440	0	0	0	0
Genetic Information Processing	Replication and repair	Non-homologous end-joining	map03450	0	0	0	0
Genetic Information Processing	Transcription	RNA polymerase	map03020	0	0	0	0
Genetic Information Processing	Transcription	Basal transcription factors	map03022	0	0	0	0
Genetic Information Processing	Transcription	Spliceosome	map03040	0	1	0	1
Genetic Information Processing	Translation	Aminoacyl-tRNA biosynthesis	map00970	0	0	0	1
Genetic Information Processing	Translation	Ribosome biogenesis in eukaryotes	map03008	0	0	0	0
Genetic Information Processing	Translation	Ribosome	map03010	0	0	0	2
Genetic Information Processing	Translation	Nucleocytoplasmic transport	map03013	0	0	0	1
Genetic Information Processing	Translation	mRNA surveillance pathway	map03015	0	0	0	3
Metabolism	Amino acid metabolism	Arginine biosynthesis	map00220	0	0	0	0
Metabolism	Amino acid metabolism	Alanine, aspartate and glutamate metabolism	map00250	0	0	0	0
Metabolism	Amino acid metabolism	Glycine, serine and threonine metabolism	map00260	0	0	0	1
Metabolism	Amino acid metabolism	Cysteine and methionine metabolism	map00270	0	2	0	4
Metabolism	Amino acid metabolism	Valine, leucine and isoleucine degradation	map00280	0	1	0	1
Metabolism	Amino acid metabolism	Valine, leucine and isoleucine biosynthesis	map00290	0	0	0	0
Metabolism	Amino acid metabolism	Lysine biosynthesis	map00300	0	0	1	0
Metabolism	Amino acid metabolism	Lysine degradation	map00310	0	0	0	0
Metabolism	Amino acid metabolism	Arginine and proline metabolism	map00330	0	0	0	0
Metabolism	Amino acid metabolism	Histidine metabolism	map00340	0	0	0	0
Metabolism	Amino acid metabolism	Tyrosine metabolism	map00350	0	0	0	0
Metabolism	Amino acid metabolism	Phenylalanine metabolism	map00360	0	0	0	0
Metabolism	Amino acid metabolism	Tryptophan metabolism	map00380	0	1	0	0
Metabolism	Amino acid metabolism	Phenylalanine, tyrosine and tryptophan biosynthesis	map00400	0	5	0	5
Metabolism	Biosynthesis of other secondary metabolites	Caffeine metabolism	map00232	0	0	0	0
Metabolism	Biosynthesis of other secondary metabolites	Monobactam biosynthesis	map00261	0	0	0	0
Metabolism	Biosynthesis of other secondary metabolites	Benzoxazinoid biosynthesis	map00402	0	0	0	0
Metabolism	Biosynthesis of other secondary metabolites	Indole alkaloid biosynthesis	map00901	0	0	0	1
Metabolism	Biosynthesis of other secondary metabolites	Phenylpropanoid biosynthesis	map00940	0	5	0	4
Metabolism	Biosynthesis of other secondary metabolites	Flavonoid biosynthesis	map00941	0	5	0	6
Metabolism	Biosynthesis of other secondary metabolites	Anthocyanin biosynthesis	map00942	0	0	0	0
Metabolism	Biosynthesis of other secondary metabolites	Isoflavonoid biosynthesis	map00943	0	0	0	0
Metabolism	Biosynthesis of other secondary metabolites	Flavone and flavonol biosynthesis	map00944	0	0	0	0
Metabolism	Biosynthesis of other secondary metabolites	Stilbenoid, diarylheptanoid and gingerol biosynthesis	map00945	0	1	0	1
Metabolism	Biosynthesis of other secondary metabolites	Isoquinoline alkaloid biosynthesis	map00950	0	0	0	0
Metabolism	Biosynthesis of other secondary metabolites	Tropane, piperidine and pyridine alkaloid biosynthesis	map00960	0	1	0	1
Metabolism	Biosynthesis of other secondary metabolites	Betalain biosynthesis	map00965	0	0	0	0
Metabolism	Biosynthesis of other secondary metabolites	Glucosinolate biosynthesis	map00966	0	0	0	0
Metabolism	Biosynthesis of other secondary metabolites	Biosynthesis of various alkaloids	map00996	0	0	0	0
Metabolism	Biosynthesis of other secondary metabolites	Biosynthesis of various plant secondary metabolites	map00999	0	1	0	2
Metabolism	Carbohydrate metabolism	Glycolysis / Gluconeogenesis	map00010	0	0	0	0
Metabolism	Carbohydrate metabolism	Citrate cycle (TCA cycle)	map00020	0	0	0	2
Metabolism	Carbohydrate metabolism	Pentose phosphate pathway	map00030	0	0	0	0
Metabolism	Carbohydrate metabolism	Pentose and glucuronate interconversions	map00040	0	1	0	0
Metabolism	Carbohydrate metabolism	Fructose and mannose metabolism	map00051	0	0	0	0
Metabolism	Carbohydrate metabolism	Galactose metabolism	map00052	0	0	0	1
Metabolism	Carbohydrate metabolism	Ascorbate and aldarate metabolism	map00053	0	1	0	1
Metabolism	Carbohydrate metabolism	Starch and sucrose metabolism	map00500	0	0	0	6
Metabolism	Carbohydrate metabolism	Amino sugar and nucleotide sugar metabolism	map00520	0	1	0	3
Metabolism	Carbohydrate metabolism	Inositol phosphate metabolism	map00562	0	1	0	0
Metabolism	Carbohydrate metabolism	Pyruvate metabolism	map00620	0	0	0	0
Metabolism	Carbohydrate metabolism	Glyoxylate and dicarboxylate metabolism	map00630	0	0	0	0
Metabolism	Carbohydrate metabolism	Propanoate metabolism	map00640	0	0	0	0
Metabolism	Carbohydrate metabolism	Butanoate metabolism	map00650	0	1	0	1
Metabolism	Carbohydrate metabolism	C5-Branched dibasic acid metabolism	map00660	0	0	0	0
Metabolism	Energy metabolism	Oxidative phosphorylation	map00190	0	0	0	1
Metabolism	Energy metabolism	Photosynthesis	map00195	0	0	0	0
Metabolism	Energy metabolism	Photosynthesis - antenna proteins	map00196	0	0	0	0
Metabolism	Energy metabolism	Carbon fixation by Calvin cycle	map00710	0	0	0	0
Metabolism	Energy metabolism	Nitrogen metabolism	map00910	0	0	0	1
Metabolism	Energy metabolism	Sulfur metabolism	map00920	0	0	0	0
Metabolism	Global and overview maps	Metabolic pathways	map01100	0	28	1	48
Metabolism	Global and overview maps	Biosynthesis of secondary metabolites	map01110	0	24	1	38
Metabolism	Global and overview maps	Carbon metabolism	map01200	0	0	0	1
Metabolism	Global and overview maps	2-Oxocarboxylic acid metabolism	map01210	0	0	0	1
Metabolism	Global and overview maps	Fatty acid metabolism	map01212	0	0	0	1
Metabolism	Global and overview maps	Biosynthesis of amino acids	map01230	0	6	1	8
Metabolism	Global and overview maps	Nucleotide metabolism	map01232	0	1	0	1
Metabolism	Global and overview maps	Biosynthesis of cofactors	map01240	0	3	0	3
Metabolism	Global and overview maps	Biosynthesis of nucleotide sugars	map01250	0	1	0	2
Metabolism	Global and overview maps	Nitrogen cycle	map01310	0	0	0	0
Metabolism	Glycan biosynthesis and metabolism	N-Glycan biosynthesis	map00510	0	0	0	1
Metabolism	Glycan biosynthesis and metabolism	Other glycan degradation	map00511	0	0	0	2
Metabolism	Glycan biosynthesis and metabolism	Various types of N-glycan biosynthesis	map00513	0	0	0	2
Metabolism	Glycan biosynthesis and metabolism	Other types of O-glycan biosynthesis	map00514	0	0	0	0
Metabolism	Glycan biosynthesis and metabolism	Mannose type O-glycan biosynthesis	map00515	0	0	0	0
Metabolism	Glycan biosynthesis and metabolism	Glycosaminoglycan degradation	map00531	0	0	0	1
Metabolism	Glycan biosynthesis and metabolism	Exopolysaccharide biosynthesis	map00543	0	0	0	0
Metabolism	Glycan biosynthesis and metabolism	Glycosylphosphatidylinositol (GPI)-anchor biosynthesis	map00563	0	0	0	0
Metabolism	Glycan biosynthesis and metabolism	Glycosphingolipid biosynthesis - lacto and neolacto series	map00601	0	0	0	0
Metabolism	Glycan biosynthesis and metabolism	Glycosphingolipid biosynthesis - globo and isoglobo series	map00603	0	0	0	1
Metabolism	Glycan biosynthesis and metabolism	Glycosphingolipid biosynthesis - ganglio series	map00604	0	0	0	1
Metabolism	Lipid metabolism	Fatty acid biosynthesis	map00061	0	0	0	0
Metabolism	Lipid metabolism	Fatty acid elongation	map00062	0	0	0	0
Metabolism	Lipid metabolism	Fatty acid degradation	map00071	0	0	0	1
Metabolism	Lipid metabolism	Cutin, suberine and wax biosynthesis	map00073	0	0	0	1
Metabolism	Lipid metabolism	Steroid biosynthesis	map00100	0	0	0	0
Metabolism	Lipid metabolism	Glycerolipid metabolism	map00561	0	0	0	1
Metabolism	Lipid metabolism	Glycerophospholipid metabolism	map00564	0	0	0	1
Metabolism	Lipid metabolism	Ether lipid metabolism	map00565	0	0	0	1
Metabolism	Lipid metabolism	Arachidonic acid metabolism	map00590	0	0	0	1
Metabolism	Lipid metabolism	Linoleic acid metabolism	map00591	0	0	0	1
Metabolism	Lipid metabolism	alpha-Linolenic acid metabolism	map00592	0	0	0	1
Metabolism	Lipid metabolism	Sphingolipid metabolism	map00600	0	0	0	1
Metabolism	Lipid metabolism	Biosynthesis of unsaturated fatty acids	map01040	0	0	0	0
Metabolism	Metabolism of cofactors and vitamins	Ubiquinone and other terpenoid-quinone biosynthesis	map00130	0	1	0	1
Metabolism	Metabolism of cofactors and vitamins	One carbon pool by folate	map00670	0	0	0	0
Metabolism	Metabolism of cofactors and vitamins	Thiamine metabolism	map00730	0	0	0	0
Metabolism	Metabolism of cofactors and vitamins	Riboflavin metabolism	map00740	0	0	0	0
Metabolism	Metabolism of cofactors and vitamins	Vitamin B6 metabolism	map00750	0	1	0	1
Metabolism	Metabolism of cofactors and vitamins	Nicotinate and nicotinamide metabolism	map00760	0	0	0	0
Metabolism	Metabolism of cofactors and vitamins	Pantothenate and CoA biosynthesis	map00770	0	0	0	0
Metabolism	Metabolism of cofactors and vitamins	Biotin metabolism	map00780	0	0	0	0
Metabolism	Metabolism of cofactors and vitamins	Lipoic acid metabolism	map00785	0	0	0	1
Metabolism	Metabolism of cofactors and vitamins	Folate biosynthesis	map00790	0	0	0	0
Metabolism	Metabolism of cofactors and vitamins	Porphyrin metabolism	map00860	0	0	0	0
Metabolism	Metabolism of other amino acids	beta-Alanine metabolism	map00410	0	0	0	0
Metabolism	Metabolism of other amino acids	Taurine and hypotaurine metabolism	map00430	0	0	0	0
Metabolism	Metabolism of other amino acids	Phosphonate and phosphinate metabolism	map00440	0	0	0	0
Metabolism	Metabolism of other amino acids	Selenocompound metabolism	map00450	0	0	0	1
Metabolism	Metabolism of other amino acids	Cyanoamino acid metabolism	map00460	0	1	0	1
Metabolism	Metabolism of other amino acids	D-Amino acid metabolism	map00470	0	0	1	0
Metabolism	Metabolism of other amino acids	Glutathione metabolism	map00480	0	1	0	1
Metabolism	Metabolism of terpenoids and polyketides	Polyketide sugar unit biosynthesis	map00523	0	0	0	0
Metabolism	Metabolism of terpenoids and polyketides	Terpenoid backbone biosynthesis	map00900	0	3	0	6
Metabolism	Metabolism of terpenoids and polyketides	Monoterpenoid biosynthesis	map00902	0	1	0	1
Metabolism	Metabolism of terpenoids and polyketides	Diterpenoid biosynthesis	map00904	0	0	0	0
Metabolism	Metabolism of terpenoids and polyketides	Brassinosteroid biosynthesis	map00905	0	1	0	1
Metabolism	Metabolism of terpenoids and polyketides	Carotenoid biosynthesis	map00906	0	0	0	0
Metabolism	Metabolism of terpenoids and polyketides	Zeatin biosynthesis	map00908	0	0	0	0
Metabolism	Metabolism of terpenoids and polyketides	Sesquiterpenoid and triterpenoid biosynthesis	map00909	0	0	0	0
Metabolism	Nucleotide metabolism	Purine metabolism	map00230	0	0	0	0
Metabolism	Nucleotide metabolism	Pyrimidine metabolism	map00240	0	1	0	1
Organismal Systems	Environmental adaptation	Plant-pathogen interaction	map04626	0	0	0	2
Organismal Systems	Environmental adaptation	Circadian rhythm - plant	map04712	0	1	0	1
