## Supplementary Table 11 for "Pioneer bark beetle attacks induce multifaceted localized defense responses in Norway spruce"

### Sheet: Table S11
Name	Identification	Rmatch	Qion	RT	Family	Class	NC2_1	NC2_2	NC2_3	NC2_4	NC2_5	NC3_1	NC3_2	NC3_3	NC3_4	NC3_5	NC5_1	NC5_2	NC5_3	NC5_4	NC5_5	NC7_1	NC7_2	NC7_3	NC7_4	NC7_5	LR2_1	LR2_2	LR2_3	LR2_4	LR2_5	LR3_1	LR3_2	LR3_3	LR3_4	LR3_5	LR5_1	LR5_2	LR5_3	LR5_4	LR7_1	LR7_2	LR7_3	LR7_4	LR5_5
Terpinolene	U		121.2	26.7874	Monoterpenoid	Hydrocarbon	951970	1385067	1148582	996567	972826	1798325	1157859	1811945	1373396	973178	769715	1326714	1399920	1359309	835909	1396853	1296996	1332319	1431009	1210413	2777579	906178	1386791	1100985	1094820	1561114	1276431	1158994	1308148	1325436	1522229	970528	1130044	1452450	1466241	1227120	1604168	1886983	1471818
Sabinene	TI	94.1	93.1	22.8101	Monoterpenoid	Hydrocarbon	1683447	2234795	1187119	1878989	1674616	2787011	1895001	2381562	1951046	1769021	895976	1821574	1645487	1934699	1340691	2404192	1947647	2627506	3195654	1540849	3705518	1371448	1889374	1200754	1366851	1975529	1596159	1577032	1609572	2300348	2235409	1417000	1787684	2501559	1677879	1330398	2340067	2659537	2330006
gamma-terpinene	U		93.0	25.7746	Monoterpenoid	Hydrocarbon	518806	622680	361836	449950	508330	718063	574876	613561	511779	468684	281693	543712	546333	574360	296658	751759	569307	625629	829310	483120	614531	378498	426234	371176	409398	405741	341604	296667	420963	585279	486623	339353	385383	614956	434668	377894	497101	572571	616319
alpha-terpinene	U		121.1	24.3855	Monoterpenoid	Hydrocarbon	200450	244653	155213	188578	204617	275526	222852	257338	192660	204268	114475	223114	233714	241244	132767	289226	227850	256456	346347	201178	238127	150378	177520	153742	169621	155957	143325	119707	174912	239823	195361	140548	168250	271903	177730	157920	199865	234916	261509
alpha-phellandrene	U		93.1	24.0254	Monoterpenoid	Hydrocarbon	305650	513182	531601	435552	399946	762500	491682	865139	600554	442291	342884	456549	600918	535162	392858	485691	554546	431559	623658	497612	660634	348138	563321	473427	449154	424190	351328	350534	516227	588840	562803	310712	506070	596588	566887	553709	587310	500958	659419
beta-myrcene	U		93.1	23.0126	Monoterpenoid	Hydrocarbon	9256296	12117857	12739156	11488766	10849378	21951852	12085439	21848504	14143468	12808131	10545444	13263590	13198591	12940967	9659790	14215921	12336416	12671808	15842861	13890480	17015738	9302997	12040106	12774998	10421888	10382224	10356008	8278012	12791176	13395808	13023518	8283527	10967071	13892421	11828528	14221356	13451811	12756717	15623356
Camphene	U		93.0	22.1702	Monoterpenoid	Hydrocarbon	1667032	1905685	3181597	2486719	1864314	4860371	2437018	5626062	3071125	2572827	2123398	3508245	2823121	2679996	1931974	3200466	2748604	2219719	4875865	3266873	4017408	2516378	2954522	2380428	2088358	2616459	2927461	2323081	2947880	3597891	3744666	2608004	3633836	2790408	2699561	2955159	4657748	3262946	3679734
p-Cymene	U		119.0	24.6428	Monoterpenoid	Hydrocarbon	558932	935235	583465	760524	695025	1498057	686664	1373334	793439	1174234	937823	797774	861445	474800	618022	1525629	669859	715425	1705847	1215835	975266	859201	644261	793929	549958	807104	1215473	477156	864702	856431	1092970	685816	873888	1141720	811508	1318574	1052437	933118	1036093
3-Carene	U		93.0	24.1605	Monoterpenoid	Hydrocarbon	94815	84318	1243485	269840	187662	1815586	313406	880385	649484	129211	776195	181003	1735568	31379	291263	171546	155874	35173	591013	875362	308268	369315	462136	222638	601122	314287	575540	192125	1022308	595871	752538	186774	642325	300108	198505	451622	316771	324471	181047
beta-pinene	U		69.0	23.2248	Monoterpenoid	Hydrocarbon	14279735	20396015	19294058	16083237	15996381	27949269	16830293	26522904	19576072	19223977	17636898	19321693	17483015	19413230	15747184	19336370	20511192	18296194	21560396	19825884	29834553	16775977	22329861	22985915	18197705	21369232	21609577	20207969	21627607	20282043	24857285	18438381	25302981	20849151	20950123	25379831	27060021	23263466	22880702
alpha-pinene	U		91.0	21.421	Monoterpenoid	Hydrocarbon	10843379	15259628	15799444	13190889	11842775	23064624	12067928	22369283	15870144	16065471	11408779	15155965	13808598	16064884	12286728	15082819	16950658	17061273	20850370	14809426	30439739	12176419	19461958	16438894	14662989	21429217	17549632	18361685	18262547	18247031	22053621	15624819	23963253	18101502	17058282	20729725	25126410	23017728	19441635
Limonene	U		68.0	24.8485	Monoterpenoid	Hydrocarbon	2533733	4208712	3629786	3143696	2839156	7111471	3264448	5967874	4270852	3552322	4414530	4057579	4033540	3720550	3539635	4235917	4204287	3781278	4852649	3881321	8449946	3068402	5316923	4137073	3933049	4620998	4539681	3513586	4483408	4317431	5106159	3562972	6002219	4062020	4432187	6233780	6469793	5663423	4459398
gamma-muurolene	TI	94.4	161.0	38.7773	Sesquiterpenoid	Hydrocarbon	647100	686236	561253	835456	636266	1467074	873051	1557121	855350	765884	749564	989362	527650	802284	476619	1046868	682833	745069	910721	1012652	1033502	789940	499682	1065144	547928	500402	563649	435196	794191	1251223	758203	687777	683473	785889	574966	762928	871278	913214	1404622
alpha-cubebene	TI	92.7	161.2	35.1343	Sesquiterpenoid	Hydrocarbon	99707	97107	102474	129997	112335	248341	141054	254765	137191	138535	105020	155830	85407	133357	76223	160043	105439	115162	146314	166119	127079	128586	84796	160400	94556	70756	87935	67736	119833	192965	119459	107640	97497	124063	100124	131222	130736	137096	222923
beta-copaene	TI	90.5	161.0	37.7677	Sesquiterpenoid	Hydrocarbon	119957	116725	99125	135839	117114	222921	149710	231664	139125	131192	105521	164778	96310	147509	82046	166265	120764	135788	147054	151985	172254	126877	97586	163971	106080	94139	91405	77165	127831	195426	129599	113807	103284	143959	117082	120548	133381	172665	227556
gamma-cadinene	TI	89.8	161.0	39.7933	Sesquiterpenoid	Hydrocarbon	3939848	3666198	3792127	4344300	3632054	7966400	4901572	7645868	4164799	4377168	3680319	5957713	2841109	4638472	2690107	5864380	3898969	4592291	5062571	5294212	4650627	4952078	3108692	4974025	3583995	2536269	3087169	2741318	4390480	7823746	4199977	4298462	3814995	4856255	3896102	3783271	5015926	4948866	7246594
alpha-muurolene	TI	92.7	105.0	39.3206	Sesquiterpenoid	Hydrocarbon	396944	381391	339844	425052	371123	773331	510172	749475	432237	433922	371719	552197	295189	490180	284170	589003	430599	461921	524113	529050	610862	449035	318414	513364	373922	324008	348111	300126	421089	668498	495765	421295	479929	454618	407758	418099	525857	577049	768435
alpha-copaene	U		161.0	36.16	Sesquiterpenoid	Hydrocarbon	185210	216417	175472	226235	205254	493076	270318	475563	239852	242644	215114	304824	175701	266266	145683	316803	214900	216764	281664	304602	330252	247412	180243	327979	186755	174733	201594	161371	263305	350312	289403	207205	229892	249542	246029	279850	294898	303114	427658
beta-elemene	TI	88.2	93.1	36.34	Sesquiterpenoid	Hydrocarbon	38378	49016	43516	54270	52622	114581	66569	132429	69063	60822	69749	85142	42082	54361	34568	85099	57430	58403	78605	79968	79450	54125	43784	87483	41492	44178	51806	27419	59289	94494	56690	44583	46023	56181	47177	51644	58661	71997	107719
alpha-cadinene	TI	92.3	105.0	40.3785	Sesquiterpenoid	Hydrocarbon	166566	139336	121801	181959	151923	214797	185520	221842	167352	139954	107404	205961	113948	192256	98995	206009	156205	189686	176575	165323	202613	146799	138795	170172	133204	109037	103585	94228	136528	233719	147591	143869	138718	176861	125551	111739	155739	206969	257487
GermacreneD	TI	95	161.0	39.1599	Sesquiterpenoid	Hydrocarbon	2365376	1865327	1494037	2165833	1794142	2804387	2222542	3181836	2298625	1483754	1386047	2850730	1618894	2406243	1224747	2277118	2135234	2508124	2203473	1918059	4282824	1705922	2005937	2436753	1723990	1930145	1438797	1443096	1818989	3432979	2091165	1684841	1620110	2321045	1998685	1454213	2249284	3881275	3622408
Longicyclene	TI	93.2	94.0	36.5523	Sesquiterpenoid	Hydrocarbon	35386	53815	34551	39637	37095	82929	47371	83912	43243	42294	44919	67769	37385	56030	31072	59179	51115	44668	54293	55990	103414	45608	55506	86972	44846	58447	63262	52403	62298	62015	90113	44083	74395	55497	67953	70056	82748	81940	75655
alpha-longipinene	TI	94.9	119.1	35.6616	Sesquiterpenoid	Hydrocarbon	998973	1578088	1004696	1158532	1185856	2569267	1412713	2566936	1365662	1228081	1338142	2082556	1162714	1752975	886406	1701644	1524541	1374419	1593310	1637012	3326154	1396052	1665662	2612242	1375284	1733509	1810105	1602994	1997400	1893649	2676787	1351088	2206677	1760048	2132861	2127418	2469709	2604417	2321212
cis-alpha-bergamotene	TI	94.8	119.0	37.4279	Sesquiterpenoid	Hydrocarbon	2065844	3291897	2087166	1938853	2188516	4619856	2835642	4795394	2652699	2342780	2798670	3278858	2318771	3209982	1735528	2766403	2656874	2576270	2496329	3268093	7663772	2632451	3176941	5114899	3038624	4358163	3840654	4151574	4128354	3582882	5207824	2858863	3888321	3612983	4492637	4122451	5208567	5556944	4188894
alpha-caryophyllene	U		93.0	38.5682	Sesquiterpenoid	Hydrocarbon	664093	1083028	843463	717448	767491	1643800	1008987	1707022	1014428	746622	812467	1346009	819539	1224006	582480	993619	1027011	900979	940306	1092213	2264248	826686	1029047	1568442	903282	1228203	1057612	943210	1323220	1282763	1419735	830667	1152763	1191361	1325814	1219420	1456813	1815875	1459321
beta-caryophyllene	U		93.0	37.6005	Sesquiterpenoid	Hydrocarbon	1664528	2655046	1962806	1744953	1839765	3977301	2388295	3996855	2356231	1802265	2006121	3214396	1974775	2896167	1446823	2476465	2452535	2138570	2268858	2562487	5465404	2048112	2485225	3750530	2172676	3016516	2662764	2394353	3166633	2941388	3582108	2038104	2873200	2790120	3263977	3050505	3507199	4180838	3456034
Ylangene	TI	91.7	105.0	35.9799	Sesquiterpenoid	Hydrocarbon	24047	31603	21988	25605	27132	60539	29145	66031	32352	30175	31799	41994	24696	33894	16426	43161	27689	26411	36526	42447	60076	27587	28320	52648	28324	28849	33527	25345	42718	46723	48450	30038	37307	30767	42596	44585	48124	46058	56775
Piperitone	TI	95.3	82.0	32.4495	Monoterpenoid	Hydroxylated	268312	484909	104571	182659	350731	214031	367076	580818	288140	428757	109984	591881	433517	496196	201876	744118	594537	480400	784259	291083	172536	224064	268587	464117	254685	207830	134759	197942	301603	269578	248665	211145	230059	874991	464504	457395	266448	373878	562051
Terpinen-4-ol	U		71.0	30.112	Monoterpenoid	Hydroxylated	1909965	2107043	860805	1394018	1755933	1371242	2048971	1941883	1576150	2187096	987414	2174259	2152313	1760092	1176409	2887058	1946098	1912358	2945628	1634933	889532	1608570	975370	1262010	1102384	1067692	1009267	782956	1411418	1780698	1432668	1174233	1127076	2550540	1501414	1135468	1156285	1487948	2059613
Z-Sabinene hydrate	TI	92.1	93.0	26.301	Monoterpenoid	Hydroxylated	1008792	1087527	287748	590550	665090	686718	1269180	1182585	702166	745453	756578	963177	918254	781751	528097	1096778	581442	1045325	818775	899649	647719	686013	315873	614117	361422	559913	449791	283942	682303	570719	738686	256818	339185	1346182	682190	190523	428155	525985	686325
alpha-terpineol	U		59.0	30.4882	Monoterpenoid	Hydroxylated	1274679	1675230	200541	407261	915151	160543	1427941	687524	658694	412520	70695	1167725	1285346	1040057	824045	1791002	1115750	1713820	2146267	269163	465777	248593	391133	205510	400278	339683	465685	703268	344881	521517	461485	537904	524570	2536382	1511110	750191	493380	3611317	1078554
Eucalyptol	U		43.1	25.0994	Monoterpenoid	Hydroxylated	301387	473281	159974	189251	367252	173745	512149	442933	288584	304408	227726	500289	422899	443635	286663	691579	465441	349828	674847	309151	453141	301628	291916	351522	206424	433021	457952	572297	400098	325309	556807	334111	663264	928296	583643	370015	631262	749825	429004
d-Camphor	TI	93.5	95.1	29.2921	Monoterpenoid	Hydroxylated	67059	100531	73849	92127	102984	138605	142013	342751	119326	219844	117007	189006	192415	83822	83156	351985	132954	61620	284060	172680	89598	162833	61577	116972	356401	104168	119277	58356	137376	114051	177684	127648	113477	169566	198928	280189	148674	118382	179770
Fenchone	U		81.0	27.1539	Monoterpenoid	Hydroxylated	76477	82569	73365	56223	125575	71061	175003	307218	107960	103996	56705	311830	294818	174783	78288	316864	244932	103226	413497	128957	57051	89927	108551	120385	535011	103172	73892	98536	99646	67504	144750	92654	63702	223446	300080	162202	118339	122193	154562
Citronellyl valerate	TI	91.1	81.0	40.4556	Monoterpenoid	Hydroxylated	216048	232306	132514	216393	266277	230889	238011	266454	276835	160549	298348	955078	151864	398011	88037	320407	327241	264806	262698	229113	172073	136191	295860	755668	91184	96640	96299	104867	250470	146799	180881	120456	68338	241620	329744	241514	159529	289492	290280
Citronellyl acetate	U		81.0	34.4302	Monoterpenoid	Hydroxylated	45544	64311	15654	29519	47034	26977	42579	51770	61987	16566	22302	238932	25219	78308	14894	65120	101244	87099	56306	25152	51950	13104	75183	142554	14844	18887	9879	21238	43610	23216	28992	14316	9170	88998	61016	19905	26264	70380	74400
Borneol acetate	U		95.1	33.2276	Monoterpenoid	Hydroxylated	11798642	9005748	14189700	12594363	9748504	16791278	16398625	22989192	16075889	10874742	10341937	21718152	16549609	13956316	9009457	19926751	13710747	9536575	21328360	16962161	12247335	14156955	11180376	9641578	7458138	7914343	10332993	6768287	12001695	16271713	13233512	11538118	8229924	14567197	12782893	9322125	13914320	12388029	16399063
Isopino camphone	TI	94.5	83.0	30.1924	Monoterpenoid	Hydroxylated	176650	233791	269052	268626	280941	440595	395186	473791	480337	433186	585428	540819	304896	205422	200953	373754	487495	214715	483502	998733	369930	725688	365908	844893	509474	405065	813372	422563	478562	480436	765896	445108	618834	634435	769179	504784	753611	480574	452372
Pino camphone	TI	94.3	83.0	29.6329	Monoterpenoid	Hydroxylated	1355777	1198540	2180047	1831979	1915653	3331820	2916017	2680558	2918543	2223018	4906518	2919801	1896725	1172641	1389467	2158656	2727004	1575520	2664284	6323488	1968748	4174624	2180712	4969391	2236240	2204600	4170984	2052441	2837741	2634062	3893537	2048445	3009444	2642936	3778140	2494339	3777058	2273518	2383717
trans-pinocarvyl acetate	TI	88.8	91.0	33.4559	Monoterpenoid	Hydroxylated	31671	40047	55691	49349	52303	67722	68345	62990	151948	54021	65927	112729	39185	31884	28537	73363	129779	38216	152312	138304	218094	128058	160469	148337	77128	163948	167477	203051	111119	112509	180861	155158	200049	236207	310884	103904	311491	308234	139043
Z-Linalool oxide	U		59.0	26.2118	Monoterpenoid	Hydroxylated	2500	2500	2500	2500	2500	2500	2500	2500	2500	2500	2500	2500	2500	2500	2500	2500	2500	2500	2500	2500	36795	26804	26082	35077	41948	100547	55215	212458	42551	38224	67846	48146	112470	65486	98201	19407	66028	111954	45852
Myrtenal	U		79.0	30.7486	Monoterpenoid	Hydroxylated	99286	179414	90547	76453	64311	57045	69716	75241	99608	70470	64074	101853	47309	61661	142153	176695	137513	153452	421544	169930	108126	90551	99751	133756	86567	219648	556476	159194	97414	59466	222743	118489	219116	119999	158423	170395	311548	268338	165015
alpha-campholenal	TI	94.3	108.0	28.2696	Monoterpenoid	Hydroxylated	83752	148219	73998	90941	67389	68504	67053	88997	95564	95861	61110	142128	61758	42838	175284	189029	161523	177234	327462	226085	104216	56804	96572	176634	127479	214867	434946	127179	138360	36038	171695	94227	106895	74914	116227	173707	265047	197690	250467
Verbenone	TI	93.4	107.0	31.112	Monoterpenoid	Hydroxylated	41750	41851	43982	42760	22876	36282	45572	38314	77550	36269	38879	48566	36050	28829	68589	150072	83045	88960	193915	83825	117725	48253	78314	77174	83702	175014	267645	88605	62771	47598	184815	46892	122782	123714	94514	60791	164461	113401	88852
