## Supplementary Table 12 for "Pioneer bark beetle attacks induce multifaceted localized defense responses in Norway spruce"

### Sheet: Table S12
Organism	organism_abbreviation	the number of sequences
Arachis duranensis	adu	33525
Arachis ipaensis	aip	37716
Arabidopsis lyrata (lyrate rockcress)	aly	29817
Asparagus officinalis (garden asparagus)	aof	26541
Arabidopsis thaliana (thale cress)	ath	27562
Amborella trichopoda	atr	17106
Aegilops tauschii (wheat D)	ats	45318
Brassica napus (rape)	bna	90897
Brassica oleracea (wild cabbage)	boe	44305
Brassica rapa (field mustard)	brp	41569
Beta vulgaris (sugar beet)	bvg	24491
Citrus clementina (mandarin orange)	cic	25000
Citrus sinensis (Valencia orange)	cit	23556
Cucurbita maxima (winter squash)	cmax	27314
Cucumis melo (muskmelon)	cmo	20653
Cucurbita moschata (crookneck pumpkin)	cmos	27899
Carica papaya (papaya)	cpap	18126
Cucurbita pepo subsp. pepo (vegetable marrow)	cpep	29243
Chenopodium quinoa (quinoa)	cqi	49252
Capsella rubella	crb	26526
Camelina sativa (false flax)	csat	82652
Cucumis sativus (cucumber)	csv	20040
Dendrobium catenatum	dct	22643
Oryza sativa japonica (Japanese rice) (RAPDB)	dosa	35679
Durio zibethinus (durian)	dzi	35915
Eucalyptus grandis (rose gum)	egr	33352
Eutrema salsugineum	eus	26615
Fragaria vesca (woodland strawberry)	fve	24114
Gossypium arboreum	gab	34532
Gossypium hirsutum (upland cotton)	ghi	67586
Glycine max (soybean)	gmx	47065
Gossypium raimondii	gra	34039
Glycine soja (wild soybean)	gsj	47201
Helianthus annuus (common sunflower)	han	57237
Hevea brasiliensis (rubber tree)	hbr	35267
Ipomoea nil (Japanese morning glory)	ini	35267
Juglans regia (English walnut)	jre	30709
Lupinus angustifolius (narrow-leaved blue lupine)	lang	33884
Lotus japonicus	lja	48105
Lactuca sativa (garden lettuce)	lsv	36855
Malus domestica (apple)	mdm	35926
Manihot esculenta (cassava)	mesc	29735
Medicago truncatula (barrel medic)	mtr	31927
Musa acuminata (wild Malaysian banana)	mus	30737
Nicotiana tabacum (common tobacco)	nta	61780
Nicotiana tomentosiformis	nto	30989
Olea europaea var. sylvestris (wild olive)	oeu	40041
Oryza sativa japonica (Japanese rice) (RefSeq)	osa	28073
Phoenix dactylifera (date palm)	pda	29239
Phalaenopsis equestris	peq	20154
Populus euphratica (Euphrates poplar)	peu	30668
Prunus mume (Japanese apricot)	pmum	23423
Populus trichocarpa (black cottonwood)	pop	29617
Prunus persica (peach)	pper	23135
Papaver somniferum (opium poppy)	psom	63018
Quercus suber (cork oak)	qsu	37060
Rosa chinensis (China rose)	rcn	30924
Ricinus communis (castor bean)	rcu	20634
Solanum lycopersicum (tomato)	sly	25557
Spinacia oleracea (spinach)	soe	28771
Solanum pennellii	spen	26581
Theobroma cacao (cacao)	tcc	21518
Tarenaya hassleriana (spider flower)	thj	27481
Vigna unguiculata (cowpea)	vun	28223
Vitis vinifera (wine grape)	vvi	25187
Ziziphus jujuba (Chinese jujube)	zju	25201
Zea mays (maize)	zma	34177
Total sequences		2294949
